# Sac1 links phosphoinositide turnover to cryptococcal virulence

**DOI:** 10.1101/2024.01.18.576303

**Authors:** Elizabeth A. Gaylord, Hau Lam Choy, Guohua Chen, Sydney L. Briner, Tamara L. Doering

**Affiliations:** Department of Molecular Microbiology, Washington University School of Medicine, St. Louis, MO, USA; L.E.K. Consulting, Boston, MA, USA; Pfizer, Inc., Chesterfield, MO, USA

**Keywords:** *Cryptococcus neoformans*, mycology, phosphoinositide, PI4P, phosphatase, Sac1, virulence

## Abstract

*Cryptococcus neoformans* is an environmentally-acquired fungal pathogen that causes over 140,000 deaths per year. Cryptococcal infection occurs when infectious particles are deposited into the lung, where they encounter host phagocytic cells. *C. neoformans* may be engulfed by these phagocytes, an important step of infection that leads to outcomes ranging from termination of infection to cryptococcal dissemination. To study this critical process, we screened approximately 4,700 cryptococcal gene deletion mutants for altered uptake, using primary mouse and human phagocytic cells. Among the hits of these two screens, we identified 93 mutants with perturbed uptake in both systems, as well as others with differences in uptake by only one cell type. We further screened the hits for changes in thickness of the capsule, a protective polysaccharide layer around the cell which is an important cryptococcal virulence factor. The combination of our three screens yielded 45 mutants, including one lacking the phosphatidylinositol-4-phosphate phosphatase Sac1. In this work, we implicate Sac1 in both host cell uptake and capsule production. We found that *sac1* mutants exhibit lipid trafficking defects, reductions in secretory system function, and changes in capsule size and composition. Many of these changes occur specifically in tissue culture media, highlighting the role of Sac1 phosphatase activity in responding to the stress of host-like conditions. Overall, these findings show how genome-scale screening can identify cellular factors that contribute to our understanding of cryptococcal biology and demonstrate the role of Sac1 in determining fungal virulence.

**IMPORTANCE:** *Cryptococcus neoformans* is a fungal pathogen with significant impact on global health. Cryptococcal cells inhaled from the environment are deposited into the lungs, where they first contact the human immune system. The interaction between *C. neoformans* and host cells is critical because this step of infection can determine whether the fungal cells die or proliferate within the human host. Despite the importance of this stage of infection, we have limited knowledge of cryptococcal factors that influence its outcome. In this study, we identify cryptococcal genes that affect uptake by both human and mouse cells. We also identify mutants with altered capsule, a protective coating that surrounds the cells to shield them from the host immune system. Finally, we characterize the role of one gene, *SAC1*, in these processes. Overall, this study contributes to our understanding of how *C. neoformans* interacts with and protects itself from host cells.
