## Supplemental Table 2 for "Sac1 links phosphoinositide turnover to cryptococcal virulence"

### Sheet: S2A - Capsule screen all data
CNAG	Product Description	Capsule score	Standard error	Selected as hit	Notes
CNAG_07554	capsular associated protein	-0.641473		Y	[1]
CNAG_00448	V-type H -transporting ATPase subunit AC39	-0.624704	0.0199917	Y			Notes:
CNAG_02362	hypothetical protein	-0.543629	0.615352	Y			[1]	One replicate due to poor growth
CNAG_02408	hypothetical protein	-0.403108	0.886502	Y			[2]	CNAG no longer present in reference genome
CNAG_00560	V-type H -transporting ATPase subunit E	-0.39886		Y	[1]
CNAG_02481	vacuolar protein	-0.383283	0.737657	Y
CNAG_02020	SWR1-complex protein 4	-0.344226	0.160745	Y
CNAG_00746	capsular associated protein	-0.340053	0.175984	Y
CNAG_03202	Adenylate cyclase	-0.195561	0.0260971	Y
CNAG_01649	hypothetical protein	-0.175273	0.33989	Y
CNAG_02575	Rab small monomeric GTPase	-0.112075	0.385862	Y
CNAG_00396	AGC/PKA protein kinase	-0.0972511	0.00151985	Y
CNAG_04048	53 kda brg1-associated factor b	-0.0786012	0.63107	Y
CNAG_01211	hypothetical protein	-0.07628	0.0768056	Y
CNAG_01583	vacuolar-sorting protein SNF7	-0.0698578	0.109843	Y
CNAG_05008	hypothetical protein	-0.0662329	0.1768	Y
CNAG_05314	ADP-ribosylation factor GTPase-activating protein 2/3	-0.0247469	0.581349	Y
CNAG_01740	septin	0.00597832	0.813263	Y
CNAG_00248	ESCRT-II complex subunit VPS36	0.00962096	0.113974	Y
CNAG_02050	hypothetical protein, variant, Putative MFS multidrug transporter	0.0612846	0.650375	Y
CNAG_06716	hypothetical protein	0.0702962	0.194463	Y
CNAG_04671	hypothetical protein	0.0816851	0.341558	Y
CNAG_06401	RIC8 guanine nucleotide exchange factor	0.100693	0.188339	Y
CNAG_07692	nucleoside phosphatase	0.10377	0.346455	Y
CNAG_04863	ESCRT-II complex subunit VPS25	0.107356	0.0941886	Y
CNAG_07873	MIPC synthase	0.123008	0.206056	Y
CNAG_04806	golgi phosphoprotein 3	0.135859	0.22485	Y
CNAG_05305	hypothetical protein	0.144782	0.448738	Y
CNAG_03670	IRE protein kinase	0.148468	0.119887	Y
CNAG_06376	vacuolar membrane protein	0.173411	0.0251459	Y
CNAG_01536	myosin heavy chain	0.1784	0.352633	Y
CNAG_02363	SCR1 protein	0.185408	0.798184	Y
CNAG_02325	mitochondrial protein	0.209005	0.080192	Y
CNAG_00372	chromatin structure-remodeling complex protein RSC7	0.237816	0.13842	Y
CNAG_02258	hypothetical protein, variant, hypothetical protein	0.272923	0.679705	Y
CNAG_01551	GATA family transcription factor	0.280862	0.504425	Y
CNAG_02795	Phosphoribosylglycinamide formyltransferase	0.290287	0.0975595	Y
CNAG_04191	SCYL protein kinase	0.292936	0.29079	Y
CNAG_00622	Acetylornithine aminotransferase	0.299035	0.0204534	Y
CNAG_02109	type I inositol-1,4,5-trisphosphate 5- phosphatase 1	0.317104	0.707378	Y
CNAG_00236	8-Amino-7-oxononanoate synthase	0.332367	0.498769	Y
CNAG_05817	GDP-mannose transporter 1	0.335298	0.543935	Y
CNAG_00367	dynactin 5	0.341849	0.124755	Y
CNAG_00151	transcription elongation regulator 1	0.344534	0.173174	Y
CNAG_03909	hypothetical protein	0.362766	0.647405	Y
CNAG_00794	hypothetical protein	0.363318	0.239469	Y
CNAG_01472	endoplasmic reticulum protein	0.364693	0.615724	Y
CNAG_01318	sodium/hydrogen exchanger 3	0.367799	0.340172	Y
CNAG_05434	NADH dehydrogenase (ubiquinone) 1 alpha subcomplex 2	0.374963	0.323285	Y
CNAG_01923	ATPase GET3	0.376753	0.469881	Y
CNAG_05674	solute carrier family 35, member E1	0.377737	0.202125	Y
CNAG_00600	capsular associated protein	0.383834	0.64868	Y
CNAG_06080	inositol/phosphatidylinositol phosphatase	0.387003		Y	[1]
CNAG_01126	guanine nucleotide exchange protein for ADP- robosylation factor	0.408655	0.0529868	Y
CNAG_03161	hypothetical protein	0.41523	0.272963	Y
CNAG_01172	parallel beta-helix repeat protein	0.41948	0.38963	Y
CNAG_02173	transporter particle component	0.45702	0.0603653	Y
CNAG_03766	ankyrin repeat-containing protein	0.53457	0.216825
CNAG_01673	hypothetical protein, hypothetical protein, variant	0.537314	0.316069
CNAG_00368	vacuolar-sorting protein 53 long isoform	0.537675	0.123965
CNAG_00837	hypothetical protein	0.54375	0.405393
CNAG_00354	vacuolar protein 8	0.549958	0.00863824
CNAG_03153	SEC14 cytosolic factor	0.554311	0.384026
CNAG_00156	Putative zinc finger transcription factor	0.561508	0.0588091
CNAG_03452	AFG1 family mitochondrial ATPase	0.566396	0.283325
CNAG_02039	Integral membrane protein, integral membrane protein, variant	0.580863	0.234012
CNAG_01731	hypothetical protein	0.591469	0.40324
CNAG_05926	U2 small nuclear ribonucleoprotein A'	0.601725	0.172621
CNAG_06402	26S proteasome complex subunit DSS1	0.606124	0.159987
CNAG_00781	U6 snRNA-associated Sm-like protein LSm3	0.620401	0.239837
CNAG_01682	mitochondrial outer membrane 72K protein	0.632127	0.727408
CNAG_06837	PH domain-containing protein	0.634118	0.144122
CNAG_05745	cytoplasmic protein	0.644683	0.0607833
CNAG_01938	CAMK/CAMKL/KIN1 protein kinase	0.655904	0.0746287
CNAG_04904	clathrin heavy chain	0.676282	0.258689
CNAG_01050	hypothetical protein	0.68482	0.0898623
CNAG_00317	hypothetical protein	0.695527	0.14724
CNAG_01779	hypothetical protein	0.696156	0.434717
CNAG_05838	rho GTPase activating protein (GAP) homolog	0.70165	0.0570223
CNAG_03234	cell wall surface anchor protein, cell wall surface anchor protein, variant	0.70267	0.0526064
CNAG_04320	polysaccharide synthase Cps1p	0.711937	0.419538
CNAG_05907	pyruvate carboxylase	0.72185	0.282345
CNAG_03869	hypothetical protein	0.728274	0.107244
CNAG_02797	putative secreted protein	0.732931			[1]
CNAG_04620	hypothetical protein	0.740714	0.131324
CNAG_00736	exocyst protein, exocyst protein, variant	0.743939	0.0433247
CNAG_06469	Phospholipid-translocating ATPase APT1	0.744509	0.165857
CNAG_01514	hypothetical protein	0.746349	0.424619
CNAG_01555	hypothetical protein	0.751181	0.613912
CNAG_01850	Two-component-like sensor kinase	0.751709	0.137633
CNAG_07373	Carbamoyl-phosphate synthase, large subunit	0.758415	0.422436
CNAG_05642	nuclear protein	0.761923	0.0966324
CNAG_02755	hypothetical protein	0.76777	0.453218
CNAG_03009	putative ER membrane protein	0.769338	0.428229
CNAG_03451	hypothetical protein	0.777831	0.156632
CNAG_05282	Aminophospholipid translocase, putative	0.787984	1.02309
CNAG_00384	RAD51-like protein 2	0.788694	0.188301
CNAG_02221	solute carrier family 39 (zinc transporter), member 9	0.791234	0.111369
CNAG_06813	O-glucosyltransferase, putative	0.794482	0.0424972
CNAG_00397	2-oxoisovalerate dehydrogenase E1 component, beta subunit	0.796416	0.0209606
CNAG_00971	vacuolar fusion protein MON1	0.798696	0.223419
CNAG_05074	hypothetical protein	0.800176	0.346063
CNAG_00991	flap endonuclease 1	0.810261	0.150077
CNAG_03138	ubiquitin-protein ligase, Cullin-3, putative	0.820741	0.102078
CNAG_00556	Casein kinase I	0.833044	0.0529025
CNAG_02674	hypothetical protein	0.833212	0.0223313
CNAG_01133	mitochondrial protein	0.84076	0.0506848
CNAG_00252	transcription elongation factor B, polypeptide 1, variant, transcription elongation factor B, polypeptide 1	0.847276	0.218018
CNAG_00989	ubiquitin carboxyl-terminal hydrolase L5	0.847331	0.0840587
CNAG_01175	hypothetical protein	0.849228	0.260152
CNAG_02167	vacuolar protein sorting-associated protein 27	0.850922	0.0447275
CNAG_01636	peptidyl-prolyl cis-trans isomerase-like 1	0.853036	0.110707
CNAG_05422	virulence related protein of unknown function	0.856979	0.129881
CNAG_01243	histone-lysine N-methyltransferase, H3 lysine-4 specific	0.857863	0.133202
CNAG_00889	hypothetical protein, hypothetical protein, variant	0.858675	0.118644
CNAG_00278	methionine aminopeptidase, type I	0.860866	0.094782
CNAG_02181	dihydrokaempferol 4-reductase	0.86261	0.0616639
CNAG_00408	serine/threonine-protein phosphatase PP-X isozyme 1	0.864088	0.0114564
CNAG_03821	phosphatidylinositol 3-kinase	0.866227	0.226536
CNAG_03322	UDP-glucuronate decarboxylase	0.866613	0.373123
CNAG_03139	Phosphatidylethanolamine N-methyltransferase	0.867952	0.210766
CNAG_01306	chromodomain-helicase-DNA-binding protein 3, variant, chromodomain-helicase-DNA-binding protein 3	0.872153	0.747803
CNAG_05744	2-dehydropantoate 2-reductase	0.873238	0.0788519
CNAG_03048	Gluconokinase	0.874949	0.0803754
CNAG_01855	hypothetical protein	0.87987	0.0736755
CNAG_00289	hypothetical protein	0.880744	0.0170078
CNAG_01297	hypothetical protein, hypothetical protein, variant 2, hypothetical protein, variant 1	0.888549	0.0970961
CNAG_06649	Haloacid dehalogenase, type II	0.891171	0.0994087
CNAG_07005	Armadillo/beta-catenin repeat protein	0.891921	0.098659
CNAG_05429	hypothetical protein	0.901293	0.211233
CNAG_06294	hypothetical protein	0.909737	0.0677431
CNAG_01504	hypothetical protein	0.911406	0.105211
CNAG_03590	casein kinase II subunit beta	0.914278	0.116893
CNAG_05071	sulfite reductase (NADPH) hemoprotein beta- component	0.915139	0.893676
CNAG_05367	hypothetical protein	0.915198	0.652518
CNAG_01415	cytoplasmic protein	0.920382	0.0858848
CNAG_00801	hypothetical protein	0.920633	0.0571407
CNAG_00788	NADH dehydrogenase	0.922032	0.0760627
CNAG_05349	hypothetical protein	0.92428	0.137645
CNAG_00920	YjeF family protein	0.926455	0.04585
CNAG_05464	hypothetical protein	0.927457	0.283883
CNAG_01381	hypothetical protein	0.927707	0.455251
CNAG_07609	ATP-dependent RNA helicase DDX51/DBP6	0.932205	0.120651
CNAG_04650	actin-like protein arp6	0.933979	0.0798913
CNAG_01860	ornithine cyclodeaminase	0.936013	0.294916
CNAG_00316	rdgB/HAM1 family non-canonical purine NTP pyrophosphatase	0.944347	0.082297
CNAG_02240	cytoplasmic protein	0.948665	0.0719952
CNAG_00419	DNA polymerase beta subunit	0.954524	0.0160022
CNAG_05092	hypothetical protein	0.956561	0.148544
CNAG_00110	hypothetical protein	0.96222	0.101295
CNAG_00371	methylglutaconyl-CoA hydratase	0.963227	0.00746111
CNAG_00390	myotubularin	0.964449	0.0804694
CNAG_00422	hypothetical protein, hypothetical protein, variant	0.965072	0.0578515
CNAG_00290	Aminopeptidase	0.965751	0.0191689
CNAG_00416	f-box/wd-repeat protein lin-23	0.973954	0.184816
CNAG_00288	oligoribonuclease	0.976374	0.144876
CNAG_01032	hypothetical protein	0.982824	0.0643576
CNAG_05583	ceramide glucosyltransferase	0.986615	0.147936
CNAG_01002	hypothetical protein	0.993544	0.113313
CNAG_07431	MATE family multidrug resistance protein	0.996071	0.644676
CNAG_00647	hypothetical protein	1.00068	0.166179
CNAG_07388	hypothetical protein	1.00268	0.22402
CNAG_03188	histone-lysine N-methyltransferase, H3 lysine-36 specific	1.00408	0.0421303
CNAG_04649	peptide alpha-N-acetyltransferase	1.00482	0.036231
CNAG_01190	vesicle transporter SEC22	1.01134	0.00964818
CNAG_05843	translation initiation factor 4E	1.01144	0.400455
CNAG_00451	cytoplasmic protein	1.01411	0.109889
CNAG_01377	PAB-dependent poly(A)-specific ribonuclease subunit PAN2	1.01638	0.101474
CNAG_02376	Identified spore protein 2	1.01805	0.0594669
CNAG_00322	hypothetical protein	1.02023	0.0798341
CNAG_02829	protein arginine N-methyltransferase 5	1.02077	0.0394359
CNAG_06688	mitofusin	1.02522	0.0544637
CNAG_04285	hypothetical protein	1.02534	0.0811942
CNAG_02684	hypothetical protein	1.04547	0.473859
CNAG_04575	G2/mitotic-specific cyclin 1/2	1.05175	0.0895421
CNAG_05724	hypothetical protein	1.05755	0.0858541
CNAG_05444	NADPH dehydrogenase	1.05908	0.347424
CNAG_01095	BEM46 family protein	1.05921	0.0279129
CNAG_02052	dimeric dihydrodiol dehydrogenase	1.07638	0.151145
CNAG_06230	Putative transporter	1.07953			[1]
CNAG_02998	nuclear protein	1.08082	0.55382
CNAG_06309	hypothetical protein	1.08229	0.248694
CNAG_02115	flap endonuclease 1	1.09588	0.0475241
CNAG_03309	pre-mRNA-splicing factor CWC21	1.09985	0.191006
CNAG_00472	hypothetical protein	1.10141	0.0361787
CNAG_02958	ferroxidase	1.10382	0.162886
CNAG_05340	Monosaccharide transporter	1.11099	0.351701
CNAG_03639	hypothetical protein	1.11102	1.15618
CNAG_05788	V-type ATPase, G subunit	1.11744	0.570801
CNAG_05095	pod-specific dehydrogenase SAC25	1.11986	0.319769
CNAG_05102	DNA repair protein rad5	1.13572	0.447068
CNAG_04094	hypothetical protein	1.13633	0.529747
CNAG_04268	exodeoxyribonuclease III	1.1479	0.121452
CNAG_03770	hypothetical protein	1.15034	0.0670785
CNAG_01338	xeroderma pigmentosum group C-complementing protein	1.15233	0.551393
CNAG_01295	acyl carrier protein, variant, acyl carrier protein	1.15794	0.244071
CNAG_05563	histone deacetylase HOS2	1.16787	0.208734
CNAG_00795	Putative flocculin	1.16973	0.532098
CNAG_01308	protein NRD1	1.17362	0.244673
CNAG_00887	hypothetical protein	1.17617	0.16156
CNAG_05723	Alcohol dehydrogenase	1.17619	0.433506
CNAG_00467	hypothetical protein, variant, hypothetical protein	1.1816	0.077761
CNAG_01739	hypothetical protein, variant, hypothetical protein	1.20806	0.0366929
CNAG_07592	hypothetical protein	1.21172	0.420039
CNAG_02568	UBA/TS-N domain-containing protein	1.22454	0.480772
CNAG_03235	THO complex subunit 1	1.23693	0.775243
CNAG_04674	transcriptional adapter 3	1.24013	0.631224
CNAG_04123		1.24168	0.369344		[2]
CNAG_01213	hypothetical protein	1.25208	0.0564363
CNAG_01648	Histone H4	1.25579	0.21847
CNAG_00240	hypothetical protein	1.25744	0.09006
CNAG_00843	Salicylate hydroxylase	1.25996	0.597072
CNAG_01310	Nucleolar protein	1.26444	0.124476
CNAG_02921	hypothetical protein	1.27768	0.289878
CNAG_04036	hypothetical protein	1.2785	0.101184
CNAG_04740	hypothetical protein	1.28432	0.00486396
CNAG_02676	Vacuolar morphogenesis protein 7, putative	1.30832	0.224489
CNAG_04741	endosome protein	1.31453	0.295154
CNAG_03825	hypothetical protein, hypothetical protein, variant	1.32186	0.190513
CNAG_02419	hypothetical protein	1.32951	0.154969
CNAG_03380	hypothetical protein	1.34863	0.0521963
CNAG_03475	hypothetical protein	1.35589	0.435561
CNAG_02067	vacuolar protein	1.35687	0.298018
CNAG_02975	hypothetical protein	1.36275	0.482268
CNAG_02400	hypothetical protein	1.36509	0.409553
CNAG_03051	polyamine transporter	1.39	0.292504
CNAG_01302	hypothetical protein	1.39367	0.459707
CNAG_02416	hypothetical protein	1.39806	0.419593
CNAG_00835	hypothetical protein	1.40542	0.570657
CNAG_05550	hypothetical protein	1.4062	0.0524411
CNAG_07864	U3 small nucleolar ribonucleoprotein IMP3	1.40727	0.170048
CNAG_03687	hypothetical protein	1.40869	0.559419
CNAG_05837	hypothetical protein	1.41088	0.0852605
CNAG_02722	aldose reductase	1.41155	0.223496
CNAG_04018	hypothetical protein	1.4144	0.543647
CNAG_06884	hypothetical protein	1.41584	0.437357
CNAG_01309	arf/Sar family protein	1.42554	0.620771
CNAG_03003	chromatin structure-remodeling complex subunit SFH1	1.43229	0.429424
CNAG_02885	capsular associated protein	1.43442	0.0736707
CNAG_05096	histone deacetylase 1/2, variant 1, histone deacetylase 1/2, histone deacetylase 1/2, variant 2	1.43783	0.604551
CNAG_05590	Two-component-like sensor kinase	1.44965	0.60684
CNAG_02059	CCR4-Not complex subunit Caf16	1.45395	0.118764
CNAG_01416	hypothetical protein	1.46807	0.623104
CNAG_04183	hypothetical protein	1.47415	0.804815
CNAG_06100	hypothetical protein	1.48842	0.527163
CNAG_05090	quinone oxidoreductase	1.48981	0.0681063
CNAG_04980	U6 snRNA-associated Sm-like protein LSm1	1.5064	0.824282
CNAG_07308	hypothetical protein	1.51335	0.188481
CNAG_01261	myosin I binding protein	1.5191	0.0366315
CNAG_03171	WEE protein kinase	1.54244	0.0830782
CNAG_05159	hypothetical protein, hypothetical protein, variant	1.54743	0.499165
CNAG_03628	hypothetical protein	1.54869	0.151059
CNAG_07748	tRNA (uracil-5-)-methyltransferase TRM9	1.56006	0.606082
CNAG_01918	cytoskeletal regulatory protein binding protein	1.5644	0.634581
CNAG_00799	cellulase	1.57493	0.250064
CNAG_02068	stromal membrane-associated protein	1.57519	0.669218
CNAG_05565	hypothetical protein	1.58414	0.290223
CNAG_00458	hypothetical protein, hypothetical protein, variant	1.59376	0.358445
CNAG_00848	hypothetical protein, hypothetical protein, variant 2, hypothetical protein, variant 1	1.60446	0.628536
CNAG_04514	CMGC/MAPK protein kinase	1.6061	0.791559
CNAG_05222	transcriptional regulator Nrg1	1.60913	0.462229
CNAG_07478	hypothetical protein	1.61129	0.943799
CNAG_02300	hypothetical protein	1.61642	0.271899
CNAG_01720	ESCRT-I complex subunit TSG101	1.62178	0.150221
CNAG_06313	phosphoglucomutase, phosphoglucomutase, variant	1.64826	0.236066
CNAG_05040	hypothetical protein	1.64896	0.411506
CNAG_07474	AP-2 complex subunit mu-1	1.65536	0.792367
CNAG_07662	hypothetical protein	1.65673	0.661815
CNAG_06631	myosin heavy chain	1.65746	0.554446
CNAG_01602	IQ domain-containing calmodulin-binding protein	1.65915	0.762965
CNAG_03567	RAM signaling network protein kinase, putative	1.66073	0.0932443
CNAG_01069	hypothetical protein	1.66287	0.378335
CNAG_03379	N-acetyltransferase 5	1.66392	1.2033
CNAG_00586	hypothetical protein	1.66451	1.04768
CNAG_02051	kinesin family member 20/23	1.66803	0.125411
CNAG_00850	plant-inducible protein	1.67318	0.666051
CNAG_04222	protein SDA1	1.68451	0.128075
CNAG_07886	hypothetical protein	1.68544	1.13602
CNAG_04828	Histone H3	1.68697	0.429748
CNAG_06863	hypothetical protein	1.70446	0.177623
CNAG_00129	hypothetical protein	1.70539	0.47516
CNAG_04361	hypothetical protein	1.71514	0.335531
CNAG_04090	activating transcription factor	1.71818	1.00442
CNAG_03020	hypothetical protein	1.72918	0.104745
CNAG_03409	osomolarity two-component system, response regulator SKN7	1.7403	0.518011
CNAG_07708	hypothetical protein	1.74658	0.959667
CNAG_01941	glucan synthesis regulatory protein	1.74745	0.175405
CNAG_04188	O-methyltransferase	1.75413	0.330442
CNAG_04293	vacuolar protein sorting 41	1.75501	1.22239
CNAG_04220	ATP-dependent DNA helicase II subunit 1	1.76817	0.551277
CNAG_03984	hypothetical protein	1.77562	0.980897
CNAG_04146	hypothetical protein	1.78003	0.570437
CNAG_05075	solute carrier family 20 (sodium-dependent phosphate transporter)	1.78304	0.82593
CNAG_03528	AP-2 complex subunit alpha	1.78952	0.0976092
CNAG_05778	WSC domain-containing protein, variant, WSC domain-containing protein	1.79028	0.495903
CNAG_05084	phospholipase A-2-activating protein	1.79554	0.938492
CNAG_03097	hypothetical protein	1.80002	0.0641456
CNAG_03622	cell polarity protein mor2, variant, cell polarity protein mor2	1.80131	1.06101
CNAG_03173	DNA damage-binding protein 1	1.8134	0.618421
CNAG_04243	cell division control protein 24	1.81705	1.28542
CNAG_06329	high-affinity nicotinic acid transporter	1.81896	0.884028
CNAG_06302	hypothetical protein, variant, hypothetical protein	1.82449	0.393134
CNAG_01109	hypothetical protein	1.82576	0.763838
CNAG_04028	RNA binding protein, RNA binding protein, variant	1.82843	0.773751
CNAG_01441	hypothetical protein, variant, hypothetical protein	1.82892	0.444675
CNAG_06328	hypothetical protein	1.83741	0.435519
CNAG_01523	putative mitogen-activated protein kinase HOG1	1.84316	0.849828
CNAG_00768	hypothetical protein	1.85535	0.717453
CNAG_02773	exosome complex exonuclease Rrp6	1.85872	0.339199
CNAG_02790	galactinol synthase	1.89019	0.0197569
CNAG_07719	26S protease regulatory subunit 7	1.89771	0.393421
CNAG_04128	GTPase inhibitor	1.92004	0.446322
CNAG_05104	CAMK protein kinase, variant, CAMK protein kinase	1.92645	0.80985
CNAG_03614	hypothetical protein	1.93183	0.168869
CNAG_01722	vacuolar protein sorting-associated protein vps13	1.93644	0.868478
CNAG_04505	guanine nucleotide-binding protein subunit alpha	1.9394	0.821907
CNAG_01518	phosphoglycerate mutase, variant, Phosphoglycerate mutase	1.96563	0.125149
CNAG_01339	cytoplasmic protein	1.97712	0.140411
CNAG_01536	myosin heavy chain	1.98321	0.44604
CNAG_05893	hypothetical protein	1.99324	0.658845
CNAG_02310	casein kinase II subunit beta	1.99458	0.26148
CNAG_05097	YjeF family protein	1.99704	1.06173
CNAG_01415	cytoplasmic protein	1.99977	0.501387
CNAG_06475	hypothetical protein	2.00178	1.17676	Y
CNAG_02196	septin	2.005	0.0622926	Y
CNAG_04901	hypothetical protein	2.01237	0.525775	Y
CNAG_05424	hypothetical protein	2.03799	0.633419	Y
CNAG_03965	ribosome recycling factor	2.04054	0.324758	Y
CNAG_02007	adenylate kinase 1	2.04834	0.592956	Y
CNAG_05816	hypothetical protein	2.05495	0.267706	Y
CNAG_00263	serine/threonine/tyrosine-interacting protein	2.05638	0.417723	Y
CNAG_00627	specific transcriptional repressor	2.09927	0.604508	Y
CNAG_06166	ATP-dependent DNA helicase MPH1	2.12044	0.419265	Y
CNAG_05109	CBS and PB1 domain-containing protein, variant, CBS and PB1 domain-containing protein	2.13938	0.820692	Y
CNAG_00650	GRAM domain-containing protein	2.14023	0.603606	Y
CNAG_05804	nuclear pore complex protein Nup188	2.14468	0.0254458	Y
CNAG_06707	hypothetical protein	2.16802	1.07998	Y
CNAG_05620	hypothetical protein	2.16888	1.33065	Y
CNAG_01473	hypothetical protein	2.16919	0.0244221	Y
CNAG_02156	hypothetical protein	2.17538	0.518503	Y
CNAG_01675	tagatose-bisphosphate aldolase, variant, tagatose-bisphosphate aldolase	2.2172	0.161393	Y
CNAG_00106	Two-component-like sensor kinase	2.25442	0.512283	Y
CNAG_03444	hypothetical protein	2.25776	0.297593	Y
CNAG_03916	glucose-6-phosphate isomerase	2.25793	1.31699	Y
CNAG_04855	hypothetical protein	2.27605	1.21444	Y
CNAG_07396	hypothetical protein	2.29155	1.02998	Y
CNAG_02326	V-type proton ATPase catalytic subunit A	2.31124	1.19904	Y
CNAG_05276	histone deacetylase 1/2	2.3279	1.21081	Y
CNAG_06627	pre-mRNA-processing factor 40	2.33092	0.609554	Y
CNAG_02115	Non-histone chromosomal protein 6, putative	2.34243	0.700464	Y
CNAG_00529	sulfite transporter	2.35535	1.26699	Y
CNAG_07741	cytoplasmic protein	2.3672	1.67011	Y
CNAG_07306	hypothetical protein	2.38246	1.15152	Y
CNAG_05072	endopeptidase	2.39066	0.521189	Y
CNAG_06418	PP2Cc protein phosphatase	2.39423	0.889718	Y
CNAG_00872	ATP-dependent DNA helicase	2.40215	0.987377	Y
CNAG_03445	hypothetical protein	2.41208	0.0490815	Y
CNAG_05153	hypothetical protein	2.41238	1.04397	Y
CNAG_00991	flap endonuclease 1	2.414	1.09629	Y
CNAG_06417	AP-2 complex subunit sigma	2.42727	1.64273	Y
CNAG_07562	hypothetical protein	2.44227	1.19057	Y
CNAG_03884	hypothetical protein	2.51496	0.805533	Y
CNAG_05544	hypothetical protein	2.52124	0.471976	Y
CNAG_07738	hypothetical protein	2.57252	1.27523	Y
CNAG_05482	hypothetical protein	2.57973	0.75781	Y
CNAG_06507	hypothetical protein	2.60081	0.687755	Y
CNAG_00520	hypothetical protein	2.65332	1.22368	Y
CNAG_07534	Trafficking protein particle complex II-specific subunit 130	2.66561	0.724559	Y
CNAG_01213	hypothetical protein	2.67642	1.22771	Y
CNAG_06330	hypothetical protein	2.68664	0.533361	Y
CNAG_05471	Alpha-glucosidase	2.73071	1.14704	Y
CNAG_05616	ABC transporter	2.75891	0.543218	Y
CNAG_05106	hypothetical protein	2.79874	0.959976	Y
CNAG_06675	hypothetical protein	2.81607	2.00976	Y
CNAG_05116	DNA polymerase mu subunit	2.84213	0.56849	Y
CNAG_06159	hypothetical protein, hypothetical protein, variant	2.84598	1.24349	Y
CNAG_06119	spermine transporter	2.85648	0.747776	Y
CNAG_00810	polynucleotide kinase 3'-phosphatase	2.86198	0.214871	Y
CNAG_06416	dipeptidyl aminopeptidase	2.88253	0.442956	Y
CNAG_00875	rab family protein	2.90866	0.880193	Y
CNAG_06473	hypothetical protein	2.9663	1.4526	Y
CNAG_04316	NAD kinase	3.00391	1.02151	Y
CNAG_05971	hypothetical protein	3.02507	0.302675	Y
CNAG_06971	myosin class v heavy chain	3.14953	1.27755	Y
CNAG_01647	translocation protein SEC66	3.16548	0.338019	Y
CNAG_04961	orotidine 5'-phosphate decarboxylase	3.31048	0.586107	Y
CNAG_05756	mitochondrial protein	3.32815	0.544334	Y
CNAG_07636	protoplast regeneration and killer toxin resistance protein	3.40041	1.20702	Y
CNAG_03488	Required for Rim101 Activation 1	3.40708	0.0751228	Y
CNAG_06834	dolichyl-phosphate-mannose-protein mannosyltransferase	3.40872	1.65651	Y
CNAG_00570	cAMP-dependent protein kinase regulator	3.49736	1.70268	Y
CNAG_01557	Calmodulin	3.51242	2.08311	Y
CNAG_04738	fimbrin	3.52384	1.40722	Y
CNAG_01411	hypothetical protein	3.78644	0.961636	Y
CNAG_05218	adenylyl cyclase-associated protein	3.83601	2.46631	Y
CNAG_02153	glucose repression regulatory protein TUP1	4.96671	2.57517	Y
CNAG_00405	ste/ste20/ysk protein kinase	6.24967	2.0946	Y

### Sheet: S2B - Capsule hits
CNAG	Product Description	Capsule score	SEM
CNAG_07554	capsular associated protein	-0.641473
CNAG_00448	V-type H -transporting ATPase subunit AC39	-0.624704	0.0199917
CNAG_02362	hypothetical protein	-0.543629	0.615352
CNAG_02408	hypothetical protein	-0.403108	0.886502
CNAG_00560	V-type H -transporting ATPase subunit E	-0.39886
CNAG_02481	vacuolar protein	-0.383283	0.737657
CNAG_02020	SWR1-complex protein 4	-0.344226	0.160745
CNAG_00746	capsular associated protein	-0.340053	0.175984
CNAG_03202	Adenylate cyclase	-0.195561	0.0260971
CNAG_01649	hypothetical protein	-0.175273	0.33989
CNAG_02575	Rab small monomeric GTPase	-0.112075	0.385862
CNAG_00396	AGC/PKA protein kinase	-0.0972511	0.00151985
CNAG_04048	53 kda brg1-associated factor b	-0.0786012	0.63107
CNAG_01211	hypothetical protein	-0.07628	0.0768056
CNAG_01583	vacuolar-sorting protein SNF7	-0.0698578	0.109843
CNAG_05008	hypothetical protein	-0.0662329	0.1768
CNAG_05314	ADP-ribosylation factor GTPase-activating protein 2/3	-0.0247469	0.581349
CNAG_01740	septin	0.00597832	0.813263
CNAG_00248	ESCRT-II complex subunit VPS36	0.00962096	0.113974
CNAG_02050	hypothetical protein, variant, Putative MFS multidrug transporter	0.0612846	0.650375
CNAG_06716	hypothetical protein	0.0702962	0.194463
CNAG_04671	hypothetical protein	0.0816851	0.341558
CNAG_06401	RIC8 guanine nucleotide exchange factor	0.100693	0.188339
CNAG_07692	nucleoside phosphatase	0.10377	0.346455
CNAG_04863	ESCRT-II complex subunit VPS25	0.107356	0.0941886
CNAG_07873	MIPC synthase	0.123008	0.206056
CNAG_04806	golgi phosphoprotein 3	0.135859	0.22485
CNAG_05305	hypothetical protein	0.144782	0.448738
CNAG_03670	IRE protein kinase	0.148468	0.119887
CNAG_06376	vacuolar membrane protein	0.173411	0.0251459
CNAG_01536		0.1784	0.352633
CNAG_02363	SCR1 protein	0.185408	0.798184
CNAG_02325	mitochondrial protein	0.209005	0.080192
CNAG_00372	chromatin structure-remodeling complex protein RSC7	0.237816	0.13842
CNAG_02258	hypothetical protein, variant, hypothetical protein	0.272923	0.679705
CNAG_01551	GATA family transcription factor	0.280862	0.504425
CNAG_02795	Phosphoribosylglycinamide formyltransferase	0.290287	0.0975595
CNAG_04191	SCYL protein kinase	0.292936	0.29079
CNAG_00622	Acetylornithine aminotransferase	0.299035	0.0204534
CNAG_02109	type I inositol-1,4,5-trisphosphate 5- phosphatase 1	0.317104	0.707378
CNAG_00236	8-Amino-7-oxononanoate synthase	0.332367	0.498769
CNAG_05817	GDP-mannose transporter 1	0.335298	0.543935
CNAG_00367	dynactin 5	0.341849	0.124755
CNAG_00151	transcription elongation regulator 1	0.344534	0.173174
CNAG_03909	hypothetical protein	0.362766	0.647405
CNAG_00794	hypothetical protein	0.363318	0.239469
CNAG_01472	endoplasmic reticulum protein	0.364693	0.615724
CNAG_01318	sodium/hydrogen exchanger 3	0.367799	0.340172
CNAG_05434	NADH dehydrogenase (ubiquinone) 1 alpha subcomplex 2	0.374963	0.323285
CNAG_01923	ATPase GET3	0.376753	0.469881
CNAG_05674	solute carrier family 35, member E1	0.377737	0.202125
CNAG_00600	capsular associated protein	0.383834	0.64868
CNAG_06080	inositol/phosphatidylinositol phosphatase	0.387003
CNAG_01126	guanine nucleotide exchange protein for ADP- robosylation factor	0.408655	0.0529868
CNAG_03161	hypothetical protein	0.41523	0.272963
CNAG_01172	parallel beta-helix repeat protein	0.41948	0.38963
CNAG_02173	transporter particle component	0.45702	0.0603653
CNAG_06475	hypothetical protein	2.00178	1.17676
CNAG_02196	septin	2.005	0.0622926
CNAG_04901	hypothetical protein	2.01237	0.525775
CNAG_05424	hypothetical protein	2.03799	0.633419
CNAG_03965	ribosome recycling factor	2.04054	0.324758
CNAG_02007	adenylate kinase 1	2.04834	0.592956
CNAG_05816	hypothetical protein	2.05495	0.267706
CNAG_00263	serine/threonine/tyrosine-interacting protein	2.05638	0.417723
CNAG_00627	specific transcriptional repressor	2.09927	0.604508
CNAG_06166	ATP-dependent DNA helicase MPH1	2.12044	0.419265
CNAG_05109	CBS and PB1 domain-containing protein, variant, CBS and PB1 domain-containing protein	2.13938	0.820692
CNAG_00650	GRAM domain-containing protein	2.14023	0.603606
CNAG_05804	nuclear pore complex protein Nup188	2.14468	0.0254458
CNAG_06707	hypothetical protein	2.16802	1.07998
CNAG_05620	hypothetical protein	2.16888	1.33065
CNAG_01473	hypothetical protein	2.16919	0.0244221
CNAG_02156	hypothetical protein	2.17538	0.518503
CNAG_01675	tagatose-bisphosphate aldolase, variant, tagatose-bisphosphate aldolase	2.2172	0.161393
CNAG_00106	Two-component-like sensor kinase	2.25442	0.512283
CNAG_03444	hypothetical protein	2.25776	0.297593
CNAG_03916	glucose-6-phosphate isomerase	2.25793	1.31699
CNAG_04855	hypothetical protein	2.27605	1.21444
CNAG_07396	hypothetical protein	2.29155	1.02998
CNAG_02326	V-type proton ATPase catalytic subunit A	2.31124	1.19904
CNAG_05276	histone deacetylase 1/2	2.3279	1.21081
CNAG_06627	pre-mRNA-processing factor 40	2.33092	0.609554
CNAG_02115	Non-histone chromosomal protein 6, putative	2.34243	0.700464
CNAG_00529	sulfite transporter	2.35535	1.26699
CNAG_07741	cytoplasmic protein	2.3672	1.67011
CNAG_07306	hypothetical protein	2.38246	1.15152
CNAG_05072	endopeptidase	2.39066	0.521189
CNAG_06418	PP2Cc protein phosphatase	2.39423	0.889718
CNAG_00872	ATP-dependent DNA helicase	2.40215	0.987377
CNAG_03445	hypothetical protein	2.41208	0.0490815
CNAG_05153	hypothetical protein	2.41238	1.04397
CNAG_00991	flap endonuclease 1	2.414	1.09629
CNAG_06417	AP-2 complex subunit sigma	2.42727	1.64273
CNAG_07562	hypothetical protein	2.44227	1.19057
CNAG_03884	hypothetical protein	2.51496	0.805533
CNAG_05544	hypothetical protein	2.52124	0.471976
CNAG_07738	hypothetical protein	2.57252	1.27523
CNAG_05482	hypothetical protein	2.57973	0.75781
CNAG_06507	hypothetical protein	2.60081	0.687755
CNAG_00520	hypothetical protein	2.65332	1.22368
CNAG_07534	Trafficking protein particle complex II-specific subunit 130	2.66561	0.724559
CNAG_01213	hypothetical protein	2.67642	1.22771
CNAG_06330	hypothetical protein	2.68664	0.533361
CNAG_05471	Alpha-glucosidase	2.73071	1.14704
CNAG_05616	ABC transporter	2.75891	0.543218
CNAG_05106	hypothetical protein	2.79874	0.959976
CNAG_06675	hypothetical protein	2.81607	2.00976
CNAG_05116	DNA polymerase mu subunit	2.84213	0.56849
CNAG_06159	hypothetical protein, hypothetical protein, variant	2.84598	1.24349
CNAG_06119	spermine transporter	2.85648	0.747776
CNAG_00810	polynucleotide kinase 3'-phosphatase	2.86198	0.214871
CNAG_06416	dipeptidyl aminopeptidase	2.88253	0.442956
CNAG_00875	rab family protein	2.90866	0.880193
CNAG_06473	hypothetical protein	2.9663	1.4526
CNAG_04316	NAD kinase	3.00391	1.02151
CNAG_05971	hypothetical protein	3.02507	0.302675
CNAG_06971	myosin class v heavy chain	3.14953	1.27755
CNAG_01647	translocation protein SEC66	3.16548	0.338019
CNAG_04961	orotidine 5'-phosphate decarboxylase	3.31048	0.586107
CNAG_05756	mitochondrial protein	3.32815	0.544334
CNAG_07636	protoplast regeneration and killer toxin resistance protein	3.40041	1.20702
CNAG_03488	Required for Rim101 Activation 1	3.40708	0.0751228
CNAG_06834	dolichyl-phosphate-mannose-protein mannosyltransferase	3.40872	1.65651
CNAG_00570	cAMP-dependent protein kinase regulator	3.49736	1.70268
CNAG_01557	Calmodulin	3.51242	2.08311
CNAG_04738	fimbrin	3.52384	1.40722
CNAG_01411	hypothetical protein	3.78644	0.961636
CNAG_05218	adenylyl cyclase-associated protein	3.83601	2.46631
CNAG_02153	glucose repression regulatory protein TUP1	4.96671	2.57517
CNAG_00405	ste/ste20/ysk protein kinase	6.24967	2.0946

### Sheet: S2C - Triple hits
Triple hits - overlap of BMDM, HMDM, and capsule screen hits
CNAG	Product description	Gene ID	Characterized	Hypothetical	Predicted localization
CNAG_00396	AGC/PKA protein kinase	PKA1	Y
CNAG_00570	cAMP-dependent protein kinase regulator	PKR1	Y
CNAG_00600	capsular associated protein	CAP60	Y
CNAG_00650	GRAM domain-containing protein	YSP2	Y
CNAG_01172	parallel beta-helix repeat protein	PBX1	Y
CNAG_01647	translocation protein SEC66		Y
CNAG_01740	septin	CDC12	Y
CNAG_02109	type I inositol-1,4,5-trisphosphate 5- phosphatase 1	INP5201	Y
CNAG_03202	Adenylate cyclase	CAC1	Y
CNAG_05218	adenylyl cyclase-associated protein	ACA1	Y
CNAG_05314	ADP-ribosylation factor GTPase-activating protein 2/3	GLO3	Y
CNAG_05817	GDP-mannose transporter 1	GMT1	Y
CNAG_07554	capsular associated protein	CAP10	Y
CNAG_07636	protoplast regeneration and killer toxin resistance protein	CSR2	Y
CNAG_07692	nucleoside phosphatase	YND1	Y
CNAG_00367	dynactin 5	DYN5			Cytoskeletal
CNAG_01213	hypothetical protein			Y	Cytoskeletal
CNAG_01536	myosin heavy chain				Cytoskeletal
CNAG_02196	septin	CDC11			Cytoskeletal
CNAG_04738	fimbrin	SAC6			Cytoskeletal
CNAG_06971	myosin class v heavy chain	MYO2α			Cytoskeletal
CNAG_03916	glucose-6-phosphate isomerase				Cytosol
CNAG_04316	NAD kinase	UTR1			Cytosol or mitochondrial
CNAG_00151	transcription elongation regulator 1				Nuclear
CNAG_02115	Non-histone chromosomal protein 6, putative	NHP6B02			Nuclear
CNAG_05276	histone deacetylase 1/2				Nuclear
CNAG_06401	RIC8 guanine nucleotide exchange factor	RIC8			Nuclear
CNAG_00372	chromatin structure-remodeling complex protein RSC7				Nuclear
CNAG_06716	hypothetical protein			Y	Nuclear
CNAG_06119	spermine transporter				Plasma membrane
CNAG_01211	hypothetical protein			Y	Secretory
CNAG_01649	hypothetical protein			Y	Secretory
CNAG_01923	ATPase GET3				Secretory
CNAG_02575	Rab small monomeric GTPase				Secretory
CNAG_04671	hypothetical protein			Y	Secretory
CNAG_04806	golgi phosphoprotein 3				Secretory
CNAG_06080	inositol/phosphatidylinositol phosphatase	SAC1			Secretory
CNAG_07534	Trafficking protein particle complex II-specific subunit 130	TRS130			Secretory
CNAG_02326	V-type proton ATPase catalytic subunit A				Vacuolar
CNAG_02481	vacuolar protein				Vacuolar
CNAG_00448	V-type H -transporting ATPase subunit AC39				Vacuolar
CNAG_00746	capsular associated protein	CAS35
CNAG_00794	hypothetical protein			Y
CNAG_05305	hypothetical protein			Y
CNAG_07873	MIPC synthase
